# Heat-induced transposition increases drought tolerance in *Arabidopsis*

**DOI:** 10.1101/2021.11.25.469987

**Authors:** Michael Thieme, Arthur Brêchet, Bettina Keller, Etienne Bucher, Anne C. Roulin

## Abstract

Eukaryotic genomes contain a vast diversity of transposable elements (TEs). Formerly often described as selfish and parasitic DNA sequences, TEs are now recognized as a source of genetic diversity and powerful drivers of evolution. Yet, because their mobility is tightly controlled by the host, studies experimentally assessing how fast TEs may mediate the emergence of adaptive traits are scare. Here, we show that the heat-induced transposition of a low-copy TE increases phenotypic diversity and leads to the emergence of drought-tolerant individuals in *Arabidopsis thaliana*. We exposed high-copy TE lines (hcLines) with up to ∼8 fold increased copy numbers of the heat-responsive *ONSEN* TE (*AtCOPIA78*) to drought as a straightforward and ecologically highly relevant selection pressure. We provide evidence for increased drought tolerance in five out of the 23 tested hcLines and further pinpoint one of the causative mutations to an exonic insertion of *ONSEN* in the *ribose-5-phosphate-isomerase 2* gene. The resulting loss-of-function mutation caused a decreased rate of photosynthesis and water consumption. This is one of the rare empirical examples substantiating the adaptive potential of mobilized stress-responsive TEs in eukaryotes. Our work sheds light on the relationship between TEs and their hosts and demonstrates the importance of TE-mediated loss-of-function mutations in stress adaptation, particularly in the face of global warming.
