## Supplementary material for "Heat-induced transposition increases drought tolerance in *Arabidopsis*": Data S2 Names and sequences of oligos used for the qPCR to determine ONSEN copy numbers and for genotyping of RPI2.

### Sheet: Sheet1
name	purpose	sequence
Mto_181_COPIA78_F	qPCR ONSEN copy number	CCACAAGAGGAACCAACGAA
Mto_182_COPIA78_R	qPCR ONSEN copy number	TTCGATCATGGAAGACCGG
Mto_190_ACT2_F	qPCR ONSEN copy number	TGCCAATCTACGAGGGTTTC
Mto_191_ACT2_R	qPCR ONSEN copy number	TTACAATTTCCCGCTCTGCT
Mto_007_RPI2_wt_F	genotyping RPI2	CTAACACGATTCATGTTTCG
Mto_067_RPI2_wt_R	genotyping RPI2	TTTTTCCGACAATCCTGATTG
Mto_196_COPIA78_3`LTR	genotyping RPI2	GAACTTGGATTTGGCCATAA
Mto_063_T-DNA LBb1.3	genotyping RPI2	ATTTTGCCGATTTCGGAAC
